# Excitatory amino acid transporter 1 supports adult hippocampal neural stem cell self-renewal

**DOI:** 10.1101/2022.10.31.514562

**Authors:** Joshua D. Rieskamp, Ileanexis Rosado-Burgos, Jacob E. Christofi, Eliza Ansar, Dalia Einstein, Ashley E. Walters, Valentina Valentini, John P. Bruno, Elizabeth D. Kirby

## Abstract

Within the adult mammalian dentate gyrus (DG) of the hippocampus, glutamate stimulates neural stem cell (NSC) self-renewing proliferation, providing a link between adult neurogenesis and local circuit activity. Here, we show that glutamate-induced self-renewal of adult DG NSCs requires glutamate transport via excitatory amino acid transporter 1 (EAAT1) to stimulate lipogenesis. Loss of EAAT1 prevented glutamate-induced self-renewing proliferation of NSCs in vitro and in vivo, with little role evident for canonical glutamate receptors. Transcriptomics and further pathway manipulation revealed that glutamate simulation of NSCs relied on EAAT1 transport-stimulated lipogenesis. Our findings demonstrate a critical, direct role for EAAT1 in stimulating NSCs to support neurogenesis in adulthood, thereby providing insights into a non-canonical mechanism by which NSCs sense and respond their niche.
