## Supplementary material for "Excitatory amino acid transporter 1 supports adult hippocampal neural stem cell self-renewal": Table S4

### Sheet: Main figures
Figure	Panel	Primary analysis							Posthoc tests
1	A	Kruskal-Wallis test							Dunn's multiple comparisons test	Mean rank diff.	Significant?	Summary	Adjusted P Value
		P value	<0.0001						3 vs. 2	67.7	Yes	***	0.0007
		Exact or approximate P value?	Approximate						3 vs. 1	210.8	Yes	****	<0.0001
		P value summary	****						3 vs. 6	265.7	Yes	****	<0.0001
		Do the medians vary signif. (P < 0.05)?	Yes						3 vs. 7	157.6	Yes	****	<0.0001
		Number of groups	5						2 vs. 1	143.1	Yes	****	<0.0001
		Kruskal-Wallis statistic	316.6						2 vs. 6	198	Yes	****	<0.0001
									2 vs. 7	89.89	Yes	****	<0.0001
									1 vs. 6	54.89	Yes	*	0.0127
									1 vs. 7	-53.2	Yes	*	0.0179
									6 vs. 7	-108.1	Yes	****	<0.0001
1	B		Pseudotime vs. Slc1a3	Pseudotime vs. Slc1a2	Pseudotime vs. Slc1a1	Pseudotime vs. Slc1a6	Pseudotime vs. Slc1a7		Tukey's multiple comparisons test	Mean Diff.	95.00% CI of diff.	Below threshold?	Summary	Adjusted P Value
		Pearson r
		r	-0.7432	-0.7194	0.01523	0.001331	-0.1826		GFP+
		95% confidence interval	-0.8199 to -0.6403	-0.8024 to -0.6090	-0.1817 to 0.2110	-0.1951 to 0.1977	-0.3659 to 0.01431		Nestin+ vs. KI67+	-2.318	-4.872 to 0.2362	No	ns	0.0671
		R squared	0.5524	0.5175	0.000232	1.771e-06	0.03335		Nestin+ vs. DCX+	-6.242	-16.95 to 4.463	No	ns	0.1773
									KI67+ vs. DCX+	-3.924	-14.24 to 6.393	No	ns	0.3747
		P value
		P (two-tailed)	<0.0001	<0.0001	0.8804	0.9895	0.069		DsRed+
		P value summary	****	****	ns	ns	ns		Nestin+ vs. KI67+	8.827	1.945 to 15.71	Yes	*	0.0222
		Significant? (alpha = 0.05)	Yes	Yes	No	No	No		Nestin+ vs. DCX+	23.69	5.952 to 41.43	Yes	*	0.023
									KI67+ vs. DCX+	14.86	4.358 to 25.37	Yes	*	0.0196
		Number of XY Pairs	100	100	100	100	100
									GFP- DsRed-
1	E	Mixed-effects model (REML)	Matching: Stacked						Nestin+ vs. KI67+	-29.99	-40.89 to -19.08	Yes	**	0.0014
		Assume sphericity?	No						Nestin+ vs. DCX+	-64.33	-82.90 to -45.76	Yes	**	0.0015
		Alpha	0.05						KI67+ vs. DCX+	-34.34	-49.99 to -18.69	Yes	**	0.0056
		Fixed effects (type III)	P value	P value summary	Statistically significant (P < 0.05)?	F (DFn, DFd)			GFP AND DsRed+
		cell phenotype marker	>0.9999	ns	No	F (1.737, 24.32) = 3.769e-014			Nestin+ vs. KI67+	23.48	12.18 to 34.78	Yes	**	0.0039
		EAAT reporter	<0.0001	****	Yes	F (3, 16) = 98.69			Nestin+ vs. DCX+	46.88	32.45 to 61.31	Yes	**	0.0018
		cell phenotype marker x EAAT reporter	<0.0001	****	Yes	F (6, 28) = 129.3			KI67+ vs. DCX+	23.4	11.53 to 35.27	Yes	**	0.0077
2	A	Two-way ANOVA	Ordinary						Tukey's multiple comparisons test	Predicted (LS) mean diff.	95.00% CI of diff.	Below threshold?	Summary	Adjusted P Value
		Alpha	0.05
									Row 1
		Source of Variation	% of total variation	P value	P value summary	Significant?			0 µM vs. 10 µM	-0.0176	-0.3174 to 0.2822	No	ns	0.9893
		Interaction	6.736	0.0009	***	Yes			0 µM vs. 100 µM	0.0282	-0.2716 to 0.3280	No	ns	0.9728
		time	35.15	<0.0001	****	Yes			10 µM vs. 100 µM	0.0458	-0.1808 to 0.2724	No	ns	0.8805
		glut	5.588	0.0004	***	Yes
									Row 2
		ANOVA table	SS (Type III)	DF	MS	F (DFn, DFd)	P value		0 µM vs. 10 µM	-0.09027	-0.3901 to 0.2095	No	ns	0.7544
		Interaction	1.384	4	0.346	F (4, 99) = 5.085	P=0.0009		0 µM vs. 100 µM	-0.1858	-0.4856 to 0.1141	No	ns	0.3076
		time	7.222	2	3.611	F (2, 99) = 53.07	P<0.0001		10 µM vs. 100 µM	-0.09548	-0.3221 to 0.1312	No	ns	0.577
		glut	1.148	2	0.5741	F (2, 99) = 8.437	P=0.0004
		Residual	6.736	99	0.06804				Row 3
									0 µM vs. 10 µM	-0.4015	-0.7014 to -0.1017	Yes	**	0.0054
									0 µM vs. 100 µM	-0.7226	-1.022 to -0.4228	Yes	****	<0.0001
									10 µM vs. 100 µM	-0.321	-0.5477 to -0.09440	Yes	**	0.003
2	C	Three-way ANOVA	Ordinary						Šídák's multiple comparisons test	Mean Diff.	95.00% CI of diff.	Below threshold?	Summary	Adjusted P Value
		Alpha	0.05
									-glu:DMSO Veh vs. +glu:DMSO Veh	-0.6749	-1.062 to -0.2879	Yes	****	<0.0001
		Source of Variation	% of total variation	P value	P value summary	Significant?			-glu:Receptor antag Veh vs. +glu:Receptor antag Veh	-0.4969	-0.8838 to -0.1099	Yes	**	0.0033
		glut	14.52	<0.0001	****	Yes			-glu:DMSO EAAT inhib vs. +glu:DMSO EAAT inhib	-0.2304	-0.6174 to 0.1566	No	ns	0.6607
		TBOA	29.46	<0.0001	****	Yes			-glu:Receptor antag EAAT inhib vs. +glu:Receptor antag EAAT inhib	-0.3244	-0.7114 to 0.06258	No	ns	0.1776
		glutRantag	0.8137	0.1276	ns	No			-glu:DMSO Veh vs. -glu:Receptor antag Veh	-0.2497	-0.6367 to 0.1373	No	ns	0.5425
		glut x TBOA	1.855	0.0221	*	Yes			-glu:DMSO EAAT inhib vs. -glu:Receptor antag EAAT inhib	0.003347	-0.3836 to 0.3903	No	ns	>0.9999
		glut x glutRantag	0.03442	0.7531	ns	No			+glu:DMSO Veh vs. +glu:Receptor antag Veh	-0.07165	-0.4586 to 0.3153	No	ns	>0.9999
		TBOA x glutRantag	0.2669	0.3817	ns	No			+glu:DMSO EAAT inhib vs. +glu:Receptor antag EAAT inhib	-0.09067	-0.4777 to 0.2963	No	ns	0.9997
		glut x TBOA x glutRantag	0.3607	0.3093	ns	No			-glu:DMSO Veh vs. -glu:DMSO EAAT inhib	0.3339	-0.05306 to 0.7209	No	ns	0.1489
									-glu:Receptor antag Veh vs. -glu:Receptor antag EAAT inhib	0.587	0.2000 to 0.9740	Yes	***	0.0002
									+glu:DMSO Veh vs. +glu:DMSO EAAT inhib	0.7785	0.3915 to 1.165	Yes	****	<0.0001
									+glu:Receptor antag Veh vs. +glu:Receptor antag EAAT inhib	0.7594	0.3725 to 1.146	Yes	****	<0.0001
2	E	Three-way ANOVA	Ordinary						Tukey's multiple comparisons test	Mean Diff.	95.00% CI of diff.	Below threshold?	Summary	Adjusted P Value
		Alpha	0.05
									0:DMSO Veh vs. 0:DMSO EAAT inhib	0.2944	-0.03522 to 0.6240	No	ns	0.13
		Source of Variation	% of total variation	P value	P value summary	Significant?			0:DMSO Veh vs. 0:Receptor antag Veh	-0.01064	-0.3403 to 0.3190	No	ns	>0.9999
		asp	3.006	0.0075	**	Yes			0:DMSO Veh vs. 0:Receptor antag EAAT inhib	0.2325	-0.09713 to 0.5621	No	ns	0.4542
		NMDAR inhib	0.6907	0.1302	ns	No			0:DMSO Veh vs. 10:DMSO Veh	-0.3559	-0.6855 to -0.02629	Yes	*	0.0222
		EAAT inhib	39.92	<0.0001	****	Yes			0:DMSO Veh vs. 10:DMSO EAAT inhib	0.1901	-0.1396 to 0.5197	No	ns	0.7506
		asp x NMDAR inhib	0.8733	0.2346	ns	No			0:DMSO Veh vs. 10:Receptor antag Veh	-0.2626	-0.5922 to 0.06704	No	ns	0.2661
		asp x EAAT inhib	3.646	0.0028	**	Yes			0:DMSO Veh vs. 10:Receptor antag EAAT inhib	0.3284	-0.001252 to 0.6580	No	ns	0.0519
		NMDAR inhib x EAAT inhib	0.5653	0.1707	ns	No			0:DMSO Veh vs. 100:DMSO Veh	-0.3979	-0.7275 to -0.06824	Yes	**	0.0052
		asp x NMDAR inhib x EAAT inhib	1.138	0.152	ns	No			0:DMSO Veh vs. 100:DMSO EAAT inhib	0.3375	0.007892 to 0.6672	Yes	*	0.0395
									0:DMSO Veh vs. 100:Receptor antag Veh	-0.1277	-0.4574 to 0.2019	No	ns	0.98
									0:DMSO Veh vs. 100:Receptor antag EAAT inhib	0.2788	-0.05087 to 0.6084	No	ns	0.1883
									0:DMSO EAAT inhib vs. 0:Receptor antag Veh	-0.305	-0.6347 to 0.02459	No	ns	0.0991
									0:DMSO EAAT inhib vs. 0:Receptor antag EAAT inhib	-0.0619	-0.3915 to 0.2677	No	ns	>0.9999
									0:DMSO EAAT inhib vs. 10:DMSO Veh	-0.6503	-0.9800 to -0.3207	Yes	****	<0.0001
									0:DMSO EAAT inhib vs. 10:DMSO EAAT inhib	-0.1043	-0.4340 to 0.2253	No	ns	0.9962
									0:DMSO EAAT inhib vs. 10:Receptor antag Veh	-0.557	-0.8866 to -0.2274	Yes	****	<0.0001
									0:DMSO EAAT inhib vs. 10:Receptor antag EAAT inhib	0.03397	-0.2957 to 0.3636	No	ns	>0.9999
									0:DMSO EAAT inhib vs. 100:DMSO Veh	-0.6923	-1.022 to -0.3626	Yes	****	<0.0001
									0:DMSO EAAT inhib vs. 100:DMSO EAAT inhib	0.04312	-0.2865 to 0.3727	No	ns	>0.9999
									0:DMSO EAAT inhib vs. 100:Receptor antag Veh	-0.4221	-0.7518 to -0.09252	Yes	**	0.0021
									0:DMSO EAAT inhib vs. 100:Receptor antag EAAT inhib	-0.01565	-0.3453 to 0.3140	No	ns	>0.9999
									0:Receptor antag Veh vs. 0:Receptor antag EAAT inhib	0.2431	-0.08649 to 0.5728	No	ns	0.3822
									0:Receptor antag Veh vs. 10:DMSO Veh	-0.3453	-0.6749 to -0.01565	Yes	*	0.0311
									0:Receptor antag Veh vs. 10:DMSO EAAT inhib	0.2007	-0.1289 to 0.5303	No	ns	0.6804
									0:Receptor antag Veh vs. 10:Receptor antag Veh	-0.252	-0.5816 to 0.07768	No	ns	0.3268
									0:Receptor antag Veh vs. 10:Receptor antag EAAT inhib	0.339	0.009385 to 0.6686	Yes	*	0.0378
									0:Receptor antag Veh vs. 100:DMSO Veh	-0.3872	-0.7169 to -0.05760	Yes	**	0.0076
									0:Receptor antag Veh vs. 100:DMSO EAAT inhib	0.3482	0.01853 to 0.6778	Yes	*	0.0284
									0:Receptor antag Veh vs. 100:Receptor antag Veh	-0.1171	-0.4467 to 0.2125	No	ns	0.99
									0:Receptor antag Veh vs. 100:Receptor antag EAAT inhib	0.2894	-0.04023 to 0.6190	No	ns	0.1469
									0:Receptor antag EAAT inhib vs. 10:DMSO Veh	-0.5884	-0.9181 to -0.2588	Yes	****	<0.0001
									0:Receptor antag EAAT inhib vs. 10:DMSO EAAT inhib	-0.04244	-0.3721 to 0.2872	No	ns	>0.9999
									0:Receptor antag EAAT inhib vs. 10:Receptor antag Veh	-0.4951	-0.8247 to -0.1655	Yes	****	<0.0001
									0:Receptor antag EAAT inhib vs. 10:Receptor antag EAAT inhib	0.09587	-0.2338 to 0.4255	No	ns	0.9982
									0:Receptor antag EAAT inhib vs. 100:DMSO Veh	-0.6304	-0.9600 to -0.3007	Yes	****	<0.0001
									0:Receptor antag EAAT inhib vs. 100:DMSO EAAT inhib	0.105	-0.2246 to 0.4346	No	ns	0.996
									0:Receptor antag EAAT inhib vs. 100:Receptor antag Veh	-0.3602	-0.6899 to -0.03062	Yes	*	0.0193
									0:Receptor antag EAAT inhib vs. 100:Receptor antag EAAT inhib	0.04626	-0.2834 to 0.3759	No	ns	>0.9999
									10:DMSO Veh vs. 10:DMSO EAAT inhib	0.546	0.2164 to 0.8756	Yes	****	<0.0001
									10:DMSO Veh vs. 10:Receptor antag Veh	0.09333	-0.2363 to 0.4230	No	ns	0.9986
									10:DMSO Veh vs. 10:Receptor antag EAAT inhib	0.6843	0.3547 to 1.014	Yes	****	<0.0001
									10:DMSO Veh vs. 100:DMSO Veh	-0.04195	-0.3716 to 0.2877	No	ns	>0.9999
									10:DMSO Veh vs. 100:DMSO EAAT inhib	0.6934	0.3638 to 1.023	Yes	****	<0.0001
									10:DMSO Veh vs. 100:Receptor antag Veh	0.2282	-0.1015 to 0.5578	No	ns	0.4846
									10:DMSO Veh vs. 100:Receptor antag EAAT inhib	0.6347	0.3051 to 0.9643	Yes	****	<0.0001
									10:DMSO EAAT inhib vs. 10:Receptor antag Veh	-0.4527	-0.7823 to -0.1230	Yes	***	0.0006
									10:DMSO EAAT inhib vs. 10:Receptor antag EAAT inhib	0.1383	-0.1913 to 0.4679	No	ns	0.9639
									10:DMSO EAAT inhib vs. 100:DMSO Veh	-0.5879	-0.9176 to -0.2583	Yes	****	<0.0001
									10:DMSO EAAT inhib vs. 100:DMSO EAAT inhib	0.1475	-0.1822 to 0.4771	No	ns	0.9433
									10:DMSO EAAT inhib vs. 100:Receptor antag Veh	-0.3178	-0.6474 to 0.01182	No	ns	0.0701
									10:DMSO EAAT inhib vs. 100:Receptor antag EAAT inhib	0.0887	-0.2409 to 0.4183	No	ns	0.9991
									10:Receptor antag Veh vs. 10:Receptor antag EAAT inhib	0.591	0.2613 to 0.9206	Yes	****	<0.0001
									10:Receptor antag Veh vs. 100:DMSO Veh	-0.1353	-0.4649 to 0.1943	No	ns	0.9693
									10:Receptor antag Veh vs. 100:DMSO EAAT inhib	0.6001	0.2705 to 0.9297	Yes	****	<0.0001
									10:Receptor antag Veh vs. 100:Receptor antag Veh	0.1348	-0.1948 to 0.4645	No	ns	0.97
									10:Receptor antag Veh vs. 100:Receptor antag EAAT inhib	0.5413	0.2117 to 0.8710	Yes	****	<0.0001
									10:Receptor antag EAAT inhib vs. 100:DMSO Veh	-0.7262	-1.056 to -0.3966	Yes	****	<0.0001
									10:Receptor antag EAAT inhib vs. 100:DMSO EAAT inhib	0.009144	-0.3205 to 0.3388	No	ns	>0.9999
									10:Receptor antag EAAT inhib vs. 100:Receptor antag Veh	-0.4561	-0.7858 to -0.1265	Yes	***	0.0005
									10:Receptor antag EAAT inhib vs. 100:Receptor antag EAAT inhib	-0.04962	-0.3792 to 0.2800	No	ns	>0.9999
									100:DMSO Veh vs. 100:DMSO EAAT inhib	0.7354	0.4058 to 1.065	Yes	****	<0.0001
									100:DMSO Veh vs. 100:Receptor antag Veh	0.2701	-0.05950 to 0.5998	No	ns	0.2276
									100:DMSO Veh vs. 100:Receptor antag EAAT inhib	0.6766	0.3470 to 1.006	Yes	****	<0.0001
									100:DMSO EAAT inhib vs. 100:Receptor antag Veh	-0.4653	-0.7949 to -0.1356	Yes	***	0.0004
									100:DMSO EAAT inhib vs. 100:Receptor antag EAAT inhib	-0.05876	-0.3884 to 0.2709	No	ns	>0.9999
									100:Receptor antag Veh vs. 100:Receptor antag EAAT inhib	0.4065	0.07687 to 0.7361	Yes	**	0.0038
2	G	ANOVA summary							Dunnett's multiple comparisons test	Mean Diff.	95.00% CI of diff.	Below threshold?	Summary	Adjusted P Value	A-?
		F	26.21						Control vs. Glutamate	-0.3606	-0.5810 to -0.1403	Yes	****	<0.0001	B	Glutamate
		P value	<0.0001						Control vs. 10µM AMPA	-0.02816	-0.2485 to 0.1922	No	ns	0.9996	C	10µM AMPA
		P value summary	****						Control vs. 100µM AMPA	0.1769	-0.04339 to 0.3973	No	ns	0.1929	D	100µM AMPA
		Significant diff. among means (P < 0.05)?	Yes						Control vs. 10µM NMDA	0.1865	-0.03378 to 0.4069	No	ns	0.1473	E	10µM NMDA
		R squared	0.4815						Control vs. 100µM NMDA	0.2621	0.04177 to 0.4824	Yes	*	0.0102	F	100µM NMDA
									Control vs. 10µM KA	0.05393	-0.1664 to 0.2743	No	ns	0.994	G	10µM KA
									Control vs. 100µM KA	0.163	-0.05727 to 0.3834	No	ns	0.2767	H	100µM KA
									Control vs. 10µM CHPG	0.007303	-0.2130 to 0.2276	No	ns	>0.9999	I	10µM CHPG
									Control vs. 50µM CHPG	0.9435	0.7232 to 1.164	Yes	****	<0.0001	J	50µM CHPG
3	A	Two-way RM ANOVA	Matching: Stacked						Šídák's multiple comparisons test	Mean Diff.	95.00% CI of diff.	Below threshold?	Summary	Adjusted P Value
		Assume sphericity?	No
		Alpha	0.05						NSCs - No Cells
									0min	-0.07344	-1.049 to 0.9023	No	ns	0.999
		Source of Variation	% of total variation	P value	P value summary	Significant?			5min	-1.756	-2.634 to -0.8787	Yes	***	0.0006
		Time x cells	18.08	<0.0001	****	Yes			10min	-2.817	-3.585 to -2.048	Yes	****	<0.0001
		Time	31.31	<0.0001	****	Yes			20min	-3.651	-4.369 to -2.933	Yes	****	<0.0001
		cells	43.56	<0.0001	****	Yes
		Subject	5.918	<0.0001	****	Yes
3	B	Two-way RM ANOVA	Matching: Stacked						Tukey's multiple comparisons test	Mean Diff.	95.00% CI of diff.	Below threshold?	Summary	Adjusted P Value
		Assume sphericity?	No
		Alpha	0.05						0min
									UCPH + WAY vs. UCPH	0.1466	-3.435 to 3.728	No	ns	0.9961
		Source of Variation	% of total variation	P value	P value summary	Significant?			UCPH + WAY vs. WAY	0.5298	-3.198 to 4.257	No	ns	0.8637
		Time x tx	12.4	<0.0001	****	Yes			UCPH + WAY vs. VEH	0.3228	-3.547 to 4.192	No	ns	0.9581
		Time	34.32	<0.0001	****	Yes			UCPH vs. WAY	0.3832	-1.198 to 1.965	No	ns	0.7582
		tx	45.94	0.0004	***	Yes			UCPH vs. VEH	0.1762	-1.369 to 1.721	No	ns	0.9568
		Subject	6.004	<0.0001	****	Yes			WAY vs. VEH	-0.207	-1.536 to 1.122	No	ns	0.9127
									5min
									UCPH + WAY vs. UCPH	0.5208	-1.014 to 2.055	No	ns	0.5252
									UCPH + WAY vs. WAY	2.509	1.358 to 3.660	Yes	**	0.0031
									UCPH + WAY vs. VEH	2.162	1.047 to 3.277	Yes	**	0.0048
									UCPH vs. WAY	1.988	0.4537 to 3.522	Yes	*	0.0223
									UCPH vs. VEH	1.641	0.1075 to 3.175	Yes	*	0.0409
									WAY vs. VEH	-0.3467	-1.504 to 0.8102	No	ns	0.6471
									10min
									UCPH + WAY vs. UCPH	0.5369	-1.306 to 2.380	No	ns	0.6398
									UCPH + WAY vs. WAY	3.162	1.771 to 4.553	Yes	**	0.0028
									UCPH + WAY vs. VEH	3.012	1.643 to 4.380	Yes	**	0.0032
									UCPH vs. WAY	2.625	0.7818 to 4.468	Yes	*	0.0172
									UCPH vs. VEH	2.475	0.6209 to 4.328	Yes	*	0.0215
									WAY vs. VEH	-0.1504	-1.398 to 1.097	No	ns	0.9569
									20min
									UCPH + WAY vs. UCPH	1.227	-1.321 to 3.775	No	ns	0.3215
									UCPH + WAY vs. WAY	3.799	0.6175 to 6.981	Yes	*	0.035
									UCPH + WAY vs. VEH	3.699	0.5724 to 6.826	Yes	*	0.0354
									UCPH vs. WAY	2.572	0.1680 to 4.976	Yes	*	0.0435
									UCPH vs. VEH	2.473	0.1292 to 4.816	Yes	*	0.0446
									WAY vs. VEH	-0.09959	-0.6058 to 0.4066	No	ns	0.8457
3	C	Two-way ANOVA	Ordinary						Tukey's multiple comparisons test	Mean Diff.	95.00% CI of diff.	Below threshold?	Summary	Adjusted P Value
		Alpha	0.05
									0
		Source of Variation	% of total variation	P value	P value summary	Significant?			Vehicle vs. UCPH102	0.2842	-0.07469 to 0.6432	No	ns	0.1721
		Interaction	2.307	0.1448	ns	No			Vehicle vs. WAY213216	-0.05153	-0.4105 to 0.3074	No	ns	0.9822
		glut	20.12	<0.0001	****	Yes			Vehicle vs. TFB-TBOA	0.1841	-0.1749 to 0.5430	No	ns	0.544
		tx	13.54	<0.0001	****	Yes			UCPH102 vs. WAY213216	-0.3358	-0.6947 to 0.02316	No	ns	0.0758
									UCPH102 vs. TFB-TBOA	-0.1002	-0.4591 to 0.2588	No	ns	0.887
									WAY213216 vs. TFB-TBOA	0.2356	-0.1233 to 0.5945	No	ns	0.3246
									100
									Vehicle vs. UCPH102	0.4636	0.1046 to 0.8225	Yes	**	0.0055
									Vehicle vs. WAY213216	0.03428	-0.3247 to 0.3932	No	ns	0.9946
									Vehicle vs. TFB-TBOA	0.616	0.2570 to 0.9749	Yes	****	<0.0001
									UCPH102 vs. WAY213216	-0.4293	-0.7882 to -0.07035	Yes	*	0.012
									UCPH102 vs. TFB-TBOA	0.1524	-0.2066 to 0.5113	No	ns	0.6884
									WAY213216 vs. TFB-TBOA	0.5817	0.2227 to 0.9406	Yes	***	0.0003
4	C	Mann Whitney test
		P value	0.0104
		Exact or approximate P value?	Exact
		P value summary	*
		Significantly different (P < 0.05)?	Yes
		One- or two-tailed P value?	Two-tailed
		Sum of ranks in column A,B	92 , 44
		Mann-Whitney U	8
4	E	Mixed-effects model (REML)	Matching: Both factors						Šídák's multiple comparisons test	Mean Diff.	95.00% CI of diff.	Below threshold?	Summary	Adjusted P Value
		Assume sphericity?	No
		Alpha	0.05						NT control - EAAT1 KD
									Astro	1.155	-2.557 to 4.866	No	ns	0.7225
		Fixed effects (type III)	P value	P value summary	Statistically significant (P < 0.05)?	F (DFn, DFd)			NSC	4.195	0.5137 to 7.876	Yes	*	0.0289
		Cell type	0.0002	***	Yes	F (1.236, 9.891) = 28.19			IPC	-2.436	-11.52 to 6.651	No	ns	0.7987
		Virus	0.3246	ns	No	F (1.000, 8.000) = 1.101
		Cell type x Virus	0.0856	ns	No	F (1.581, 7.907) = 3.558
4	F	Mixed-effects model (REML)	Matching: Both factors						Šídák's multiple comparisons test	Mean Diff.	95.00% CI of diff.	Below threshold?	Summary	Adjusted P Value
		Assume sphericity?	Yes
		Alpha	0.05						NT - EAAT1
									GFP-	-0.1078	-0.5102 to 0.2947	No	ns	0.7571
		Fixed effects (type III)	P value	P value summary	Statistically significant (P < 0.05)?	F (DFn, DFd)			GFP+	0.5642	0.1617 to 0.9667	Yes	**	0.0076
		gfp	0.0798	ns	No	F (1, 8) = 4.022
		sgRNA	0.0748	ns	No	F (1, 8) = 4.192
		gfp x sgRNA	0.0394	*	Yes	F (1, 4) = 9.085
4	H	Mixed-effects model (REML)	Matching: Both factors						Šídák's multiple comparisons test	Mean Diff.	95.00% CI of diff.	Below threshold?	Summary	Adjusted P Value
		Assume sphericity?	Yes
		Alpha	0.05						NT - EAAT1
									GFP-	-0.3968	-1.067 to 0.2736	No	ns	0.2887
		Fixed effects (type III)	P value	P value summary	Statistically significant (P < 0.05)?	F (DFn, DFd)			GFP+	0.6725	0.002142 to 1.343	Yes	*	0.0493
		gfp	0.0566	ns	No	F (1, 8) = 4.960
		sgRNA	0.479	ns	No	F (1, 8) = 0.5514
		gfp x sgRNA	0.045	*	Yes	F (1, 4) = 8.292
4	J	Mixed-effects model (REML)	Matching: Both factors						Šídák's multiple comparisons test	Mean Diff.	95.00% CI of diff.	Below threshold?	Summary	Adjusted P Value
		Assume sphericity?	Yes
		Alpha	0.05						NT - EAAT1
									GFP-	-0.3398	-0.8137 to 0.1342	No	ns	0.1758
		Fixed effects (type III)	P value	P value summary	Statistically significant (P < 0.05)?	F (DFn, DFd)			GFP+	0.4258	-0.04813 to 0.8998	No	ns	0.0796
		gfp	0.0997	ns	No	F (1, 8) = 3.465
		sgRNA	0.7526	ns	No	F (1, 8) = 0.1064
		gfp x sgRNA	0.0428	*	Yes	F (1, 4) = 8.587
5	B	Two-way RM ANOVA	Matching: Stacked						Šídák's multiple comparisons test	Predicted (LS) mean diff.	95.00% CI of diff.	Below threshold?	Summary	Adjusted P Value
		Assume sphericity?	Yes
		Alpha	0.05						NT - EAAT1
									GFP-	0.04735	-0.4189 to 0.5136	No	ns	0.9641
		Source of Variation	% of total variation	P value	P value summary	Significant?			GFP+	0.5666	0.1004 to 1.033	Yes	*	0.0157
		GFP x sgRNA	10.05	0.1198	ns	No
		GFP	10.05	0.1198	ns	No
		sgRNA	14.05	0.0242	*	Yes
		Subject	25.36	0.8134	ns	No
5	C	Two-way RM ANOVA	Matching: Stacked						Šídák's multiple comparisons test	Predicted (LS) mean diff.	95.00% CI of diff.	Below threshold?	Summary	Adjusted P Value
		Assume sphericity?	Yes
		Alpha	0.05						NT - EAAT1
									GFP-	0.1245	-0.2545 to 0.5035	No	ns	0.6875
		Source of Variation	% of total variation	P value	P value summary	Significant?			GFP+	0.4584	0.07942 to 0.8375	Yes	*	0.0162
		gfp x sgRNA	6.383	0.2147	ns	No
		gfp	6.383	0.2147	ns	No
		sgRNA	19.45	0.0097	**	Yes
		Subject	24.74	0.8398	ns	No
5	E	Two-way RM ANOVA	Matching: Stacked						Mann Whitney test	P value	Exact or approximate P value?	P value summary	Significantly different (P < 0.05)?	One- or two-tailed P value?	Sum of ranks in column A,B	Mann-Whitney U
		Assume sphericity?	Yes						NeuN+: GFP- NT v GFP- KD	0.7546	Exact	ns	No	Two-tailed	57 , 48	21
		Alpha	0.05						NeuN+: GFP+ NT v GFP+ KD	0.0413	Exact	*	Yes	Two-tailed	76 , 29	8
		Source of Variation	% of total variation	P value	P value summary	Significant?
		gfp x eaat1 kd	15.28	0.0306	*	Yes
		gfp	15.28	0.0306	*	Yes
		eaat1 kd	0.1451	0.8431	ns	No
		Subject	42.58	0.2869	ns	No
6	D	Two-way ANOVA	Ordinary						Šídák's multiple comparisons test	Mean Diff.	95.00% CI of diff.	Below threshold?	Summary	Adjusted P Value
		Alpha	0.05
									-:DMSO vs. -:αpanEAAT	0.2211	-0.2078 to 0.6501	No	ns	0.6439
		Source of Variation	% of total variation	P value	P value summary	Significant?			-:DMSO vs. +:DMSO	-0.6467	-1.076 to -0.2177	Yes	**	0.0011
		Interaction	10.19	0.0104	*	Yes			-:DMSO vs. +:αpanEAAT	0.1633	-0.2656 to 0.5923	No	ns	0.8758
		glutamate	14.58	0.0027	**	Yes			-:αpanEAAT vs. +:DMSO	-0.8678	-1.297 to -0.4388	Yes	****	<0.0001
		EAAT tx	31.23	<0.0001	****	Yes			-:αpanEAAT vs. +:αpanEAAT	-0.05778	-0.4867 to 0.3712	No	ns	0.9994
									+:DMSO vs. +:αpanEAAT	0.81	0.3811 to 1.239	Yes	****	<0.0001
		ANOVA table	SS	DF	MS	F (DFn, DFd)	P value
		Interaction	0.7803	1	0.7803	F (1, 32) = 7.408	P=0.0104
		glutamate	1.117	1	1.117	F (1, 32) = 10.60	P=0.0027
		EAAT tx	2.392	1	2.392	F (1, 32) = 22.71	P<0.0001
		Residual	3.37	32	0.1053
6	E	Two-way ANOVA	Ordinary						Šídák's multiple comparisons test	Predicted (LS) mean diff.	95.00% CI of diff.	Below threshold?	Summary
		Alpha	0.05
									Vehicle:Vehicle vs. Vehicle:FASN inhib	0.1566	-0.1924 to 0.5056	No	ns
		Source of Variation	% of total variation	P value	P value summary	Significant?			Vehicle:Vehicle vs. Glutamate:Vehicle	-0.2404	-0.5838 to 0.1029	No	ns
		Interaction	2.154	0.2194	ns	No			Vehicle:Vehicle vs. Glutamate:FASN inhib	0.1394	-0.2039 to 0.4828	No	ns
		glutamate	2.868	0.1573	ns	No			Vehicle:FASN inhib vs. Glutamate:Vehicle	-0.397	-0.7461 to -0.04803	Yes	*
		orlistat	12.44	0.0041	**	Yes			Vehicle:FASN inhib vs. Glutamate:FASN inhib	-0.01717	-0.3662 to 0.3318	No	ns
									Glutamate:Vehicle vs. Glutamate:FASN inhib	0.3799	0.03653 to 0.7232	Yes	*
		ANOVA table	SS (Type III)	DF	MS	F (DFn, DFd)	P value
		Interaction	0.1961	1	0.1961	F (1, 59) = 1.541	P=0.2194
		glutamate	0.2611	1	0.2611	F (1, 59) = 2.052	P=0.1573
		orlistat	1.132	1	1.132	F (1, 59) = 8.898	P=0.0041
		Residual	7.508	59	0.1273

### Sheet: Sup figures
Figure	Panel	Primary analysis							Posthoc tests
S3	A	Two-way RM ANOVA	Matching: Stacked						Tukey's multiple comparisons test	Mean Diff.	95.00% CI of diff.	Below threshold?	Summary	Adjusted P Value
		Assume sphericity?	No
		Alpha	0.05						0min
									WAY 1 µM vs. WAY 10 µM	0.007833	-0.6627 to 0.6784	No	ns	0.9994
		Source of Variation	% of total variation	P value	P value summary	Significant?			WAY 1 µM vs. VEH	0.1168	-0.6290 to 0.8626	No	ns	0.9043
		Time x WAY dose	2.232	0.0032	**	Yes			WAY 10 µM vs. VEH	0.109	-0.5783 to 0.7962	No	ns	0.9003
		Time	78.56	<0.0001	****	Yes
		WAY dose	5.865	0.0235	*	Yes			5min
		Subject	9.045	<0.0001	****	Yes			WAY 1 µM vs. WAY 10 µM	-0.2787	-1.142 to 0.5845	No	ns	0.6609
									WAY 1 µM vs. VEH	0.416	-0.4485 to 1.281	No	ns	0.4164
									WAY 10 µM vs. VEH	0.6947	-0.2016 to 1.591	No	ns	0.1343
									10min
									WAY 1 µM vs. WAY 10 µM	-0.8862	-1.704 to -0.06809	Yes	*	0.0347
									WAY 1 µM vs. VEH	0.3666	-0.3577 to 1.091	No	ns	0.3818
									WAY 10 µM vs. VEH	1.253	0.3994 to 2.106	Yes	**	0.0064
									20min
									WAY 1 µM vs. WAY 10 µM	-0.9439	-2.151 to 0.2627	No	ns	0.1271
									WAY 1 µM vs. VEH	0.2618	-0.6860 to 1.210	No	ns	0.7363
									WAY 10 µM vs. VEH	1.206	-0.005648 to 2.417	No	ns	0.051
S3	B	Two-way RM ANOVA	Matching: Stacked						Tukey's multiple comparisons test	Mean Diff.	95.00% CI of diff.	Below threshold?	Summary	Adjusted P Value
		Assume sphericity?	No
		Alpha	0.05						0min
									TFB-TBOA vs. UCPH101	-0.059	-2.119 to 2.001	No	ns	0.9985
		Source of Variation	% of total variation	P value	P value summary	Significant?			TFB-TBOA vs. DHK	0.4256	-1.485 to 2.336	No	ns	0.7747
		Time x tx	14.95	<0.0001	****	Yes			TFB-TBOA vs. VEH	0.6074	-1.729 to 2.944	No	ns	0.5054
		Time	25.35	<0.0001	****	Yes			UCPH101 vs. DHK	0.4846	-0.8287 to 1.798	No	ns	0.4568
		tx	54	<0.0001	****	Yes			UCPH101 vs. VEH	0.6664	-0.1627 to 1.495	No	ns	0.0875
		Subject	4.658	<0.0001	****	Yes			DHK vs. VEH	0.1818	-1.319 to 1.683	No	ns	0.8908
									5min
									TFB-TBOA vs. UCPH101	0.1672	-1.668 to 2.003	No	ns	0.9741
									TFB-TBOA vs. DHK	2.564	0.1339 to 4.995	Yes	*	0.0434
									TFB-TBOA vs. VEH	2.499	1.126 to 3.872	Yes	**	0.0063
									UCPH101 vs. DHK	2.397	0.03550 to 4.759	Yes	*	0.0477
									UCPH101 vs. VEH	2.332	0.4984 to 4.165	Yes	*	0.0235
									DHK vs. VEH	-0.0653	-2.440 to 2.310	No	ns	0.9991
									10min
									TFB-TBOA vs. UCPH101	0.8093	-0.9214 to 2.540	No	ns	0.341
									TFB-TBOA vs. DHK	3.488	1.749 to 5.227	Yes	**	0.0047
									TFB-TBOA vs. VEH	3.684	2.303 to 5.064	Yes	**	0.0016
									UCPH101 vs. DHK	2.678	0.8020 to 4.555	Yes	*	0.0149
									UCPH101 vs. VEH	2.874	1.161 to 4.588	Yes	**	0.01
									DHK vs. VEH	0.1959	-1.528 to 1.920	No	ns	0.9542
									20min
									TFB-TBOA vs. UCPH101	2.061	-0.3188 to 4.441	No	ns	0.0781
									TFB-TBOA vs. DHK	4.696	1.974 to 7.418	Yes	*	0.0154
									TFB-TBOA vs. VEH	4.675	1.880 to 7.471	Yes	*	0.0171
									UCPH101 vs. DHK	2.635	0.1850 to 5.084	Yes	*	0.0427
									UCPH101 vs. VEH	2.614	0.08916 to 5.139	Yes	*	0.0465
									DHK vs. VEH	-0.02046	-0.5873 to 0.5464	No	ns	0.9986
S3	C	ANOVA summary							Tukey's multiple comparisons test	Mean Diff.	95.00% CI of diff.	Below threshold?	Summary	Adjusted P Value
		F	9.248						-veh vs. -αpanEAAT	-212.9	-740.1 to 314.4	No	ns	0.867	A-B
		P value	<0.0001						-veh vs. -αEAAT1	-225.7	-752.9 to 301.5	No	ns	0.8326	A-C
		P value summary	****						-veh vs. +veh	-134.8	-683.5 to 414.0	No	ns	0.987	A-D
		Significant diff. among means (P < 0.05)?	Yes						-veh vs. +αpanEAAT	-101.4	-650.2 to 447.3	No	ns	0.9972	A-E
		R squared	0.5935						-veh vs. +αEAAT1	-44.76	-593.5 to 504.0	No	ns	>0.9999	A-F
									-veh vs. +con	-1131	-1680 to -582.7	Yes	****	<0.0001	A-G
									-αpanEAAT vs. -αEAAT1	-12.86	-540.1 to 514.4	No	ns	>0.9999	B-C
									-αpanEAAT vs. +veh	78.1	-470.7 to 626.8	No	ns	0.9994	B-D
									-αpanEAAT vs. +αpanEAAT	111.4	-437.3 to 660.2	No	ns	0.9953	B-E
									-αpanEAAT vs. +αEAAT1	168.1	-380.7 to 716.8	No	ns	0.9609	B-F
									-αpanEAAT vs. +con	-918.6	-1467 to -369.8	Yes	***	0.0001	B-G
									-αEAAT1 vs. +veh	90.95	-457.8 to 639.7	No	ns	0.9985	C-D
									-αEAAT1 vs. +αpanEAAT	124.3	-424.5 to 673.0	No	ns	0.9915	C-E
									-αEAAT1 vs. +αEAAT1	181	-367.8 to 729.7	No	ns	0.9447	C-F
									-αEAAT1 vs. +con	-905.7	-1454 to -357.0	Yes	***	0.0002	C-G
									+veh vs. +αpanEAAT	33.33	-536.1 to 602.8	No	ns	>0.9999	D-E
									+veh vs. +αEAAT1	90	-479.5 to 659.5	No	ns	0.9988	D-F
									+veh vs. +con	-996.7	-1566 to -427.2	Yes	****	<0.0001	D-G
									+αpanEAAT vs. +αEAAT1	56.67	-512.8 to 626.1	No	ns	>0.9999	E-F
									+αpanEAAT vs. +con	-1030	-1599 to -460.5	Yes	****	<0.0001	E-G
									+αEAAT1 vs. +con	-1087	-1656 to -517.2	Yes	****	<0.0001	F-G
S4	A	Two-way RM ANOVA	Matching: Stacked						Šídák's multiple comparisons test	Mean Diff.	95.00% CI of diff.	Below threshold?	Summary	Adjusted P Value
		Assume sphericity?	Yes
		Alpha	0.05						NT - EAAT1 KD
									GFP+	0.6319	0.3733 to 0.8905	Yes	****	<0.0001
		Source of Variation	% of total variation	P value	P value summary	Significant?			GFP-	0.05475	-0.2038 to 0.3133	No	ns	0.839
		gfp x virus	30.55	0.0001	***	Yes
		gfp	3.642	0.0239	*	Yes
		virus	43.24	0.0115	*	Yes
		Subject	20.15	0.0105	*	Yes
S4	C	Two-way ANOVA	Ordinary						Šídák's multiple comparisons test	Predicted (LS) mean diff.	95.00% CI of diff.	Below threshold?	Summary	Adjusted P Value
		Alpha	0.05
									NT - EAAT1 KD
		Source of Variation	% of total variation	P value	P value summary	Significant?			-	0.3561	-0.02722 to 0.7394	No	ns	0.0721
		Interaction	0.02217	0.9183	ns	No			+	0.3796	0.007708 to 0.7514	Yes	*	0.0448
		glu	12.84	0.0185	*	Yes
		virus	21.75	0.0029	**	Yes
		ANOVA table	SS (Type III)	DF	MS	F (DFn, DFd)	P value
		Interaction	0.001204	1	0.001204	F (1, 31) = 0.01068	P=0.9183
		glu	0.6971	1	0.6971	F (1, 31) = 6.187	P=0.0185
		virus	1.181	1	1.181	F (1, 31) = 10.48	P=0.0029
		Residual	3.493	31	0.1127
S4	E	Mann Whitney test
		P value	0.7679
		Exact or approximate P value?	Exact
		P value summary	ns
		Significantly different (P < 0.05)?	No
		One- or two-tailed P value?	Two-tailed
		Sum of ranks in column A,B	37 , 83
		Mann-Whitney U	22
S4	G	Mixed-effects model (REML)	Matching: Both factors						Šídák's multiple comparisons test	Mean Diff.	95.00% CI of diff.	Below threshold?	Summary	Adjusted P Value
		Assume sphericity?	Yes
		Alpha	0.05						NT control - EAAT1 KD
									SOX2+	3.473	-4.976 to 11.92	No	ns	0.5303
		Fixed effects (type III)	P value	P value summary	Statistically significant (P < 0.05)?	F (DFn, DFd)			SOX2-	-3.473	-11.92 to 4.976	No	ns	0.5303
		SOX2	<0.0001	****	Yes	F (1, 8) = 118.2
		EAAT1 KD	>0.9999	ns	No	F (1, 8) = 1.295e-014
		SOX2 x EAAT1 KD	0.2119	ns	No	F (1, 4) = 2.203
S4	H	Mixed-effects model (REML)	Matching: Both factors						Šídák's multiple comparisons test	Mean Diff.	95.00% CI of diff.	Below threshold?	Summary	Adjusted P Value
		Assume sphericity?	No
		Alpha	0.05						NT - KD
									GFP-	-0.4741	-1.348 to 0.4000	No	ns	0.2938
		Fixed effects (type III)	P value	P value summary	Statistically significant (P < 0.05)?	F (DFn, DFd)			GFP+	0.115	-1.214 to 1.444	No	ns	0.9625
		gfp	0.2928	ns	No	F (1.000, 8.000) = 1.268
		virus	0.5118	ns	No	F (1.000, 8.000) = 0.4713
		gfp x virus	0.3232	ns	No	F (1.000, 4.000) = 1.268
